# Transportome remodeling of a symbiotic microalga inside a planktonic host

**DOI:** 10.1101/2024.06.01.596945

**Authors:** C Juery, A Auladell, Z Füssy, F Chevalier, DP Yee, E Pelletier, E Corre, AE Allen, DJ Richter, J Decelle

## Abstract

Metabolic exchange is one of the foundations of symbiotic associations between organisms and is a driving force in evolution. In the ocean, photosymbiosis between heterotrophic host and microalgae is powered by photosynthesis and relies on the transfer of organic carbon to the host (e.g. sugars). Yet, the identity of transferred carbohydrates as well as the molecular mechanisms that drive this exchange remain largely unknown, especially in unicellular photosymbioses that are widespread in the open ocean. Combining genomics, single-holobiont transcriptomics and environmental metatranscriptomics, we revealed the transportome of the marine microalga *Phaeocystis* in symbiosis within acantharia, with a focus on sugar transporters. At the genomic level, the sugar transportome of *Phaeocystis* is comparable to non-symbiotic haptophytes. By contrast, we found significant remodeling of the expression of the transportome in symbiotic microalgae compared to the free-living stage. More particularly, 32% of sugar transporter genes were differentially expressed. Several of them, such as GLUTs, TPTs and aquaporins, with glucose, triose-phosphate sugars and glycerol as potential substrates, were upregulated at the holobiont and community level. We also showed that algal sugar transporter genes exhibit distinct temporal expression patterns during the day. This reprogrammed transportome indicates that symbiosis has a major impact on sugar fluxes within and outside the algal cell, and highlights the complexity and the dynamics of metabolic exchanges between partners. This study improves our understanding of the molecular players of the metabolic connectivity underlying the ecological success of planktonic photosymbiosis and paves the way for more studies on transporters across photosymbiotic models.
