## Supplementary material for "Transportome remodeling of a symbiotic microalga inside a planktonic host": Tables_S5.xlsx

### Sheet:  Statistics
Counts of expressed sugar transporters of symbiotic Phaeocystis cordata (reference transcriptome) in the different light condtions (counts were obtained from normalized counts tables from the DESeq2 package, comparing each combination of condition)
Number of exclusively expressed genes in the different temporal and light conditions
Dark	AM	PM	AMPM	AMDark	PMDark	All	total mean >10	Total sugarTR DESeq2 sum >10
18	18	43	16	14	16	24	149	214
0.120805	0.120805	0.288591	0.107383	0.0939597	0.107383	0.161074
Wilcoxon rank sum test on mean expression of sugar transporter in pairwise comparison Evening-Morning and Evening-Dark_evening
PFAM_inpsc	gene_ID	Evening-Morning	Evening-Dark-evening
PF00083	26	0.03428	0.08491
PF00230	6	0.4894	0.1135
PF03083	5	0.2403	0.8125
PF03151	37	0.2088	0.00281
PF04142	30	0.001565	0.006505
PF07690	5	0.5452	0.07522
PF13347	5	0.172	0.09155
Sugar transporters identified as upregulated in symbiosis (TableS3)
gene_ID	PFAM_inpsc	meanEvening	meanMorning	meanDark-evening	Evening>Morning	Evening>Dark-evening	Dark-evening>Evening
g10234_i1.p3	PF00083	2.8643	59.6984	38.5336	0	0	1
g10912_i1.p2	PF03151	74.2235	3216.47	694.741	0	0	1
g11833_i1.p1	PF03151	10.5879	3.12672	3.82455	1	1	0
g1768_i2.p1	PF04142	24.3518	5.80975	118.444	1	0	1
g20776_i0.p1	PF03151	7.17018	149.9	24.4653	0	0	1
g25835_i0.p2	PF03151	0.0803175	815.019	4.09823	0	0	1
g3107_i0.p1	PF03151	46.1334	79.0002	18.2074	0	1	0
g3472_i1.p1	PF03151	355.302	1336.12	12.8398	0	1	0
g36218_i0.p1	PF00230	655.416	3357.18	7.15591	0	1	0
g43187_i0.p1	PF00230	10.3637	12084.7	1.54198	0	1	0
g60494_i0.p1	PF03151	16.6205	0	0	1	1	0
g6440_i3.p1	PF04142	4.72637	28.8779	49.1969	0	0	1
g7593_i1.p1	PF03151	67.3033	10.3036	11.435	1	1	0
g809_i0.p4	PF00083	17.4967	34.6051	97.3983	0	0	1
g9354_i1.p1	PF03151	24.9554	15827.8	39.3929	0	0	1
g9507_i1.p1	PF03151	2.04829	93.6784	0	0	1	0

### Sheet: Counts
Counts for Statistics Fig. 5
gene_ID	PFAM_inpsc	PFAM_description_inpsc	EXP (sum readCounts>10)	meanEvening	meanMorning	meanDark-Evening		1-(Evening/Dark-evening)	NB genes with 1-(PM/Dark) < -2	% genes with 1-(PM/Dark) < -2	NB Dark-Evening > 10	Evening >10	Morning >10
g10071_i1.p1	PF03151	TrioseNAphosphate_Transporter_family	Dark	2.43915427457051	7.59138781782665	13.4311172561795		0.818395	113	0.54067	63	91	60	214
g10118_i0.p1	PF03151	TrioseNAphosphate_Transporter_family	PM	40.9953840532492	0	0		-4.09954e+08			0.294393	0.425234	0.280374
g10118_i1.p1	PF03151	TrioseNAphosphate_Transporter_family	All	92.3132345153579	5850.29611859086	391.073049335714		0.763949
g10130_i1.p1	PF03151	TrioseNAphosphate_Transporter_family	PMDark	29.6705446645242	3.48240490802795	45.9413852042848		0.354165
g10205_i0.p1	PF03151	TrioseNAphosphate_Transporter_family	AM	4.32404397851345	19.3115181263368	0		-4.32404e+07
g10232_i0.p1	PF03151	TrioseNAphosphate_Transporter_family	PM	18.5614518792811	0	0		-1.85615e+08
g10232_i1.p1	PF03151	TrioseNAphosphate_Transporter_family	All	28.4282536520224	41.6388530236335	141.384585813991		0.79893
g10234_i0.p1	PF07690	Major_Facilitator_Superfamily	Other	5.44697060895542	3.05017018313124	2.66309750699535		-1.04535
g10234_i1.p3	PF00083	Sugar_(and_other)_transporter	AMDark	2.79909536788973	60.6550003080417	39.13716553357		0.92848
g10377_i0.p1	PF04142	NucleotideNAsugar_transporter	PM	30.267009273743	0	0		-3.0267e+08
g10584_i0.p2	PF00083	Sugar_(and_other)_transporter	AMDark	5.34306683213678	108.925155477156	20.0436753621443		0.733429
g10664_i0.p1	PF03151	TrioseNAphosphate_Transporter_family	Other	2.24180006089616	0	0		-2.2418e+07
g10664_i1.p1	PF03151	TrioseNAphosphate_Transporter_family	AMPM	25.4924532391883	19.2569132225869	9.8387394100199		-1.59103
g10767_i1.p1	PF04142	NucleotideNAsugar_transporter	AMPM	60.0971985228827	17.0954422757735	4.37025327922091		-12.7514
g10912_i0.p2	PF03151	TrioseNAphosphate_Transporter_family	Other	0.592208028132135	9.87842820185876	0		-5.92208e+06
g10912_i1.p2	PF03151	TrioseNAphosphate_Transporter_family	All	74.7519094693911	3265.27536590608	699.603996570615		0.893151
g10995_i0.p1	PF03151	TrioseNAphosphate_Transporter_family	PMDark	29.8570293303189	7.30748552829234	21.2271483703505		-0.406549
g11325_i0.p1	PF00083	Sugar_(and_other)_transporter	PM	41.0153042153548	8.97168446865546	0		-4.10153e+08
g11484_i0.p1	PF00083	Sugar_(and_other)_transporter	PM	12.8494303346861	5.65328247099573	5.39889834236555		-1.38001
g11539_i0.p1	PF07690	Major_Facilitator_Superfamily	Dark	2.80066232520677	1.09819288555879	10.6523900279815		0.737086
g11539_i1.p2	PF07690	Major_Facilitator_Superfamily	AM	2.54950920788179	11.5596512552057	7.85157234104117		0.675287
g11609_i1.p1	PF03151	TrioseNAphosphate_Transporter_family	Other	1.06575708720366	7.24116948794753	3.27731970860591		0.674808
g11808_i0.p1	PF03151	TrioseNAphosphate_Transporter_family	AM	4.01002031749718	22.4773407699985	0		-4.01002e+07
g11833_i0.p1	PF03151	TrioseNAphosphate_Transporter_family	Other	0.524457507135652	0	0		-5.24457e+06
g11833_i1.p1	PF03151	TrioseNAphosphate_Transporter_family	Other	5.38030802303973	1.58291132183088	1.90892146306136		-1.81851
g12328_i0.p1	PF03151	TrioseNAphosphate_Transporter_family	PMDark	35.0524619432689	1.16172845848288	11.8306168003352		-1.96286
g12355_i0.p1	PF03151	TrioseNAphosphate_Transporter_family	All	14.1255595042623	115.775938950407	148.389117929084		0.904807
g12360_i0.p1	PF04142	NucleotideNAsugar_transporter	PM	26.1574620909256	7.05334323659596	2.45985081292044		-9.63376
g12369_i0.p1	PF03151	TrioseNAphosphate_Transporter_family	Other	3.65473608899534	6.44458728856746	1.87158662349428		-0.952747
g12771_i0.p1	PF03151	TrioseNAphosphate_Transporter_family	PMDark	33.1218616038585	1.18797031417057	33.2686484202085		0.00441217
g12982_i0.p1	PF04142	NucleotideNAsugar_transporter	PM	2247.51858762864	1.07766037252992	1.54272492095684		-1455.85
g13215_i2.p1	PF00230	Major_intrinsic_protein	PM	10.1650744983021	0.316582264366177	6.19993348064605		-0.639546
g13298_i1.p1	PF03151	TrioseNAphosphate_Transporter_family	AMPM	26.5015631910625	69.3580547370443	0		-2.65016e+08
g134_i1.p1	PF03151	TrioseNAphosphate_Transporter_family	PM	15.4352016614455	3.68333471186359	4.35158585943737		-2.54703
g13420_i0.p1	PF03151	TrioseNAphosphate_Transporter_family	All	297.757176283457	3216.90315990155	538.983350610024		0.447558
g13424_i0.p1	PF04142	NucleotideNAsugar_transporter	Other	0.988106495335139	1.78384112566653	3.79139956641812		0.739382
g13480_i0.p1	PF03151	TrioseNAphosphate_Transporter_family	AMDark	2.77638439451439	19.6319069569388	18.3318841506176		0.848549
g13744_i0.p1	PF04142	NucleotideNAsugar_transporter	Dark	1.62147179601108	1.39995197955492	10.5469477575813		0.846262
g13875_i0.p1	PF04142	NucleotideNAsugar_transporter	PM	18.87979740448	1.64728932833818	2.1843861379909		-7.64307
g13875_i1.p2	PF04142	NucleotideNAsugar_transporter	Other	0	0.528563929750527	6.68122512071477		1
g13877_i0.p2	PF04142	NucleotideNAsugar_transporter	PM	37.9398820921145	1.64728932833818	0.458562945981797		-81.7365
g14041_i0.p2	PF04142	NucleotideNAsugar_transporter	PM	25.2134077932267	5.21376232231909	1.57016393638035		-15.0578
g14177_i0.p1	PF00230	Major_intrinsic_protein	Other	3.74918419164783	1.07766037252992	0.23861518288267		-14.7123
g14245_i1.p1	PF03151	TrioseNAphosphate_Transporter_family	All	135.111491012727	81.201224526368	52.8425485676877		-1.55687
g14570_i0.p1	PF00083	Sugar_(and_other)_transporter	Other	3.14694662011459	2.44859002897645	2.00128786693864		-0.572461
g14600_i0.p1	PF03151	TrioseNAphosphate_Transporter_family	AM	8.56985740778854	11.0803792528162	0		-8.56986e+07
g14615_i1.p1	PF03151	TrioseNAphosphate_Transporter_family	Other	1.18736739309532	0	0.23861518288267		-3.97608
g14635_i0.p1	PF00083	Sugar_(and_other)_transporter	AMPM	66.6945426745835	13.1783146267055	1.79011169947948		-36.2572
g1476_i3.p1	PF03151	TrioseNAphosphate_Transporter_family	AMDark	7.5966328438286	12.4654733112815	18.2576998190036		0.583922
g1499_i2.p2	PF04142	NucleotideNAsugar_transporter	Other	4.15097202876165	0	0		-4.15097e+07
g1499_i3.p2	PF04142	NucleotideNAsugar_transporter	All	98.8175050918234	71.9763872358805	104.497414211235		0.0543545
g15159_i0.p1	PF03151	TrioseNAphosphate_Transporter_family	PM	14.0288733832411	2.6495198328121	3.99464626049305		-2.51192
g15221_i0.p1	PF03151	TrioseNAphosphate_Transporter_family	PM	39.3276304532522	0.633164528732353	0.771362460478422		-49.9846
g15270_i0.p2	PF00083	Sugar_(and_other)_transporter	Dark	3.38839629627328	0	17.7413365910037		0.809011
g15412_i0.p1	PF03151	TrioseNAphosphate_Transporter_family	AMPM	28.0601023547893	73.3372521856492	9.31591291724619		-2.01206
g15454_i0.p2	PF03151	TrioseNAphosphate_Transporter_family	All	21.1357286658759	13.2833168001758	19.6110953890254		-0.0777434
g15803_i1.p1	PF03151	TrioseNAphosphate_Transporter_family	Other	2.23500365189741	0.633164528732353	0		-2.235e+07
g16249_i1.p1	PF03151	TrioseNAphosphate_Transporter_family	AM	5.36466026388938	91.9220819252629	8.7606549814645		0.387642
g16381_i0.p1	PF04142	NucleotideNAsugar_transporter	Dark	3.07661972849188	0	74.8446881568626		0.958893
g16538_i0.p1	PF03151	TrioseNAphosphate_Transporter_family	Other	0.471958588899958	0	0		-4.71958e+06
g16538_i1.p2	PF03151	TrioseNAphosphate_Transporter_family	PM	19.9331651460754	7.91565708046127	5.72627904166387		-2.481
g16652_i0.p1	PF03151	TrioseNAphosphate_Transporter_family	All	249.398220045534	596.53156134395	17.6220911877107		-13.1526
g16699_i0.p1	PF04142	NucleotideNAsugar_transporter	All	12.8232319755712	91.8197134781372	54.7805186221964		0.765916
g16912_i0.p2	PF00230	Major_intrinsic_protein	PMDark	40.7397066899622	2.26563068670049	158.911709135474		0.743633
g16948_i0.p2	PF03151	TrioseNAphosphate_Transporter_family	PMDark	100.842213337507	2.96610209717827	43.2703582239053		-1.33051
g17305_i0.p1	PF04142	NucleotideNAsugar_transporter	Other	1.55678889275582	0	6.87844418972695		0.773671
g17380_i0.p1	PF03151	TrioseNAphosphate_Transporter_family	Other	2.93969321811918	7.53890410645126	1.61430402082806		-0.821028
g17613_i0.p1	PF04142	NucleotideNAsugar_transporter	Other	5.43046768491552	0.528563929750527	0.458562945981797		-10.8424
g17613_i1.p1	PF04142	NucleotideNAsugar_transporter	Other	3.56825986006655	0.549096442779393	0.23861518288267		-13.954
g1768_i1.p1	PF04142	NucleotideNAsugar_transporter	PMDark	84.7629545264589	3.70957656755128	64.6558393534575		-0.310987
g1768_i2.p1	PF04142	NucleotideNAsugar_transporter	PMDark	12.0670288381643	2.68110420738967	59.1530840016759		0.796003
g17745_i0.p3	PF00083	Sugar_(and_other)_transporter	Other	4.06912063052504	0	0		-4.06912e+07
g17745_i1.p1	PF00083	Sugar_(and_other)_transporter	Other	1.62735981843149	0	0		-1.62736e+07
g17745_i2.p1	PF00083	Sugar_(and_other)_transporter	AMDark	4.17779991604513	28.5473513557212	14.9621980381344		0.720776
g17745_i3.p1	PF00083	Sugar_(and_other)_transporter	Other	6.20552616401049	0	2.66309750699535		-1.33019
g17785_i0.p3	PF04142	NucleotideNAsugar_transporter	AMPM	10.0224624675185	29.811216561796	1.37568883794539		-6.28541
g17893_i0.p1	PF04142	NucleotideNAsugar_transporter	PM	20.4931721572826	0	0		-2.04932e+08
g18029_i0.p1	PF00230	Major_intrinsic_protein	Dark	8.23601045405855	5.19893915194905	13.1704767626311		0.374661
g1820_i0.p1	PF13347	MFS/sugar_transport_protein	All	42.0814104712796	37.4005526886873	155.113989671696		0.728707
g1861_i0.p1	PF00083	Sugar_(and_other)_transporter	Other	0.717292777671758	3.48240490802795	0		-7.17293e+06
g1861_i1.p1	PF00083	Sugar_(and_other)_transporter	Other	7.85182099480665	1.07766037252992	7.99722199437035		0.0181814
g19083_i0.p1	PF04142	NucleotideNAsugar_transporter	PM	11.9251878474742	0	0.23861518288267		-48.9767
g1911_i0.p1	PF00083	Sugar_(and_other)_transporter	AMDark	1.08175402470547	22.8359013460007	13.2456317892855		0.918331
g19288_i0.p1	PF03151	Triose-phosphate_Transporter_family	Dark	1.39919664299695	0	270.093575183277		0.99482
g19707_i0.p1	PF07690	Major_Facilitator_Superfamily	PM	47.9789707133471	0	0		-4.7979e+08
g2051_i1.p1	PF04142	NucleotideNAsugar_transporter	AMDark	1.19124113711446	16.8023271145878	14.0015709427065		0.914921
g20776_i0.p1	PF03151	TrioseNAphosphate_Transporter_family	AMDark	3.50782045795438	75.9910452962671	12.7961225451915		0.725868
g20776_i2.p1	PF03151	TrioseNAphosphate_Transporter_family	Other	1.98452884429241	0.316582264366177	0		-1.98453e+07
g21234_i0.p2	PF00083	Sugar_(and_other)_transporter	PMDark	25.5624489752549	3.71491908644117	59.7922685597519		0.572479
g21440_i1.p1	PF03083	Sugar_efflux_transporter_for_intercellular_exchange	AM	7.93714424471299	17.7089167250602	2.75137767589078		-1.88479
g21989_i0.p1	PF03151	TrioseNAphosphate_Transporter_family	PM	1087.02661109413	4.64413336651083	0.23861518288267		-4554.56
g2323_i0.p1	PF04142	NucleotideNAsugar_transporter	AM	7.96209556257703	38.8488154963078	0.23861518288267		-32.3679
g2325_i0.p1	PF04142	NucleotideNAsugar_transporter	PM	90.0839919986492	2.21607585056323	9.17125891963595		-8.82242
g2325_i1.p1	PF04142	NucleotideNAsugar_transporter	All	19.9581407257975	13.1647354644071	239.721891978547		0.916745
g23653_i0.p1	PF03151	TrioseNAphosphate_Transporter_family	Dark	1.17690684710047	3.5963377506725	14.8360976821516		0.920673
g23927_i0.p1	PF00230	Major_intrinsic_protein	AMPM	428.12873381187	14.8793664252103	2.23990304982131		-190.137
g2527_i1.p1	PF03151	TrioseNAphosphate_Transporter_family	Dark	0.386307532737779	0	85.1669528693298		0.995464
g2527_i2.p1	PF03151	TrioseNAphosphate_Transporter_family	Other	2.45827354022358	0.316582264366177	0		-2.45827e+07
g2527_i3.p1	PF03151	TrioseNAphosphate_Transporter_family	Other	3.39985753625399	0.845146194116705	2.66309750699535		-0.276655
g2527_i4.p1	PF03151	TrioseNAphosphate_Transporter_family	Other	2.24035385691476	0	1.83425178392719		-0.221399
g25835_i0.p2	PF03151	TrioseNAphosphate_Transporter_family	AM	0.0843404116536659	827.719335853299	4.12706651383617		0.979564
g26157_i0.p1	PF03083	Sugar_efflux_transporter_for_intercellular_exchange	Other	1.45395864715902	0	0.771362460478422		-0.884923
g27065_i0.p2	PF00230	Major_intrinsic_protein	Other	0.364823855838823	0	0		-3.64824e+06
g27065_i1.p1	PF00230	Major_intrinsic_protein	AMPM	15.8104576276919	24.4280740594992	1.33154875349768		-10.8737
g27217_i1.p2	PF04142	NucleotideNAsugar_transporter	Other	7.00421433725502	0.316582264366177	0		-7.00421e+07
g28050_i0.p1	PF00083	Sugar_(and_other)_transporter	PM	12.6299416020471	0	0		-1.26299e+08
g28618_i0.p1	PF13347	MFS/sugar_transport_protein	PM	324.994216574328	5.51065450723959	6.6577437674884		-47.8145
g29673_i0.p1	PF03083	Sugar_efflux_transporter_for_intercellular_exchange	PMDark	13.81427092398	1.23474468288713	23.1854299017561		0.404183
g3107_i0.p1	PF03151	TrioseNAphosphate_Transporter_family	All	46.1333672381346	79.000201985555	18.2073536153516		-1.53378
g3107_i1.p1	PF03151	TrioseNAphosphate_Transporter_family	All	94.1841852390952	2642.79462069439	1507.11844784426		0.937507
g31130_i0.p1	PF00083	Sugar_(and_other)_transporter	Other	5.96566351293267	0	0		-5.96566e+07
g31251_i0.p1	PF00083	Sugar_(and_other)_transporter	Other	2.98274778263758	6.6482275516897	1.79011169947948		-0.666236
g32125_i0.p3	PF00083	Sugar_(and_other)_transporter	Dark	6.21597008666208	2.21607585056323	24.3387486540324		0.744606
g3227_i1.p1	PF13347	MFS/sugar_transport_protein	Dark	2.90676977748969	0	34.068931758536		0.91468
g32557_i0.p1	PF03151	TrioseNAphosphate_Transporter_family	Dark	1.53914554996097	0	20.8267864329174		0.926098
g3352_i0.p2	PF07690	Major_Facilitator_Superfamily	Other	9.73000026351126	3.16582264366177	0		-9.73e+07
g3375_i0.p1	PF03151	TrioseNAphosphate_Transporter_family	Other	4.28365283457164	0	1.33154875349768		-2.21705
g3375_i1.p1	PF03151	TrioseNAphosphate_Transporter_family	PM	63.2675294127017	4.25574413509255	6.46178766581431		-8.79103
g3472_i0.p1	PF03151	TrioseNAphosphate_Transporter_family	All	236.694299642473	709.782283823035	356.086923989292		0.335291
g3472_i1.p1	PF03151	TrioseNAphosphate_Transporter_family	All	355.301991512569	1336.12338919416	12.8397624874903		-26.672
g36218_i0.p1	PF00230	Major_intrinsic_protein	AMPM	671.893055672851	3409.93944017656	7.263194373459		-91.5066
g3683_i1.p1	PF13347	MFS/sugar_transport_protein	Dark	4.05789962593993	0.685648240107743	75.8619563926245		0.946509
g37041_i0.p1	PF03151	TrioseNAphosphate_Transporter_family	PM	13.2906608660312	0	0		-1.32907e+08
g3760_i0.p1	PF00083	Sugar_(and_other)_transporter	Other	2.04784753745353	0	0		-2.04785e+07
g3760_i2.p2	PF00083	Sugar_(and_other)_transporter	PMDark	27.5567188477549	4.3660540767332	27.3513027379874		-0.00751029
g39024_i0.p3	PF07690	Major_Facilitator_Superfamily	Other	2.01070287124915	0	0		-2.0107e+07
g40504_i0.p2	PF04142	NucleotideNAsugar_transporter	Other	3.32413710008911	0	0.23861518288267		-12.931
g4181_i0.p1	PF00083	Sugar_(and_other)_transporter	AM	1.05550716544602	19.8606145691161	0		-1.05551e+07
g42307_i0.p1	PF00230	Major_intrinsic_protein	AMDark	1.45197639619468	30.8228533452584	109.762128545132		0.986772
g42949_i0.p2	PF03151	Triose-phosphate_Transporter_family	PM	12.4623792185392	0	0		-1.24624e+08
g43187_i0.p1	PF00230	Major_intrinsic_protein	AMPM	10.596182947767	12274.4472088773	1.57016393638035		-5.74846
g43255_i0.p1	PF07690	Major_Facilitator_Superfamily	Other	0.627372932401239	0	0		-6.27373e+06
g43269_i0.p1	PF04142	NucleotideNAsugar_transporter	AMPM	40.0391995355392	3335.39548103618	3.99464626049305		-9.02322
g4361_i0.p1	PF04142	NucleotideNAsugar_transporter	All	46.2812953465807	40.6762836995012	268.514400548199		0.827639
g46157_i0.p1	PF04142	NucleotideNAsugar_transporter	Dark	0.508107786237875	1.60622430228045	456.885191786108		0.998888
g4738_i0.p1	PF03151	TrioseNAphosphate_Transporter_family	AMPM	15.6529654812977	27.0142419846193	8.34278476593196		-0.876228
g4961_i1.p1	PF07690	Major_Facilitator_Superfamily	PM	10.4785994692485	0.633164528732353	1.37568883794539		-6.61698
g4965_i1.p1	PF07690	Major_Facilitator_Superfamily	All	84.1117451719508	31.4446396543061	26.0469500033337		-2.22924
g5012_i0.p1	PF03151	TrioseNAphosphate_Transporter_family	All	27.586250960569	574.118069744007	38.6369391620984		0.286014
g5029_i0.p1	PF00083	Sugar_(and_other)_transporter	PM	19.999638350854	0	0		-1.99996e+08
g5029_i1.p1	PF00083	Sugar_(and_other)_transporter	PM	86.6981617646025	0	2.75137767589078		-30.5108
g50902_i0.p1	PF04142	NucleotideNAsugar_transporter	Other	6.00324794060088	0	0		-6.00325e+07
g51512_i0.p1	PF03151	TrioseNAphosphate_Transporter_family	Other	6.32949990727329	0	0		-6.3295e+07
g5212_i1.p1	PF00083	Sugar_(and_other)_transporter	Other	1.06683526107848	7.20131371924194	7.05994767938405		0.848889
g52998_i0.p2	PF00083	Sugar_(and_other)_transporter	Other	1.99455428384171	0	0		-1.99455e+07
g53001_i0.p1	PF00083	Sugar_(and_other)_transporter	Other	5.8194541971268	0	0		-5.81945e+07
g5454_i0.p1	PF00083	Sugar_(and_other)_transporter	AM	5.30258668048128	22.9686109825127	7.41949251007114		0.285317
g5489_i0.p2	PF00083	Sugar_(and_other)_transporter	Other	6.12780522490213	0	0		-6.12781e+07
g5913_i0.p1	PF03151	TrioseNAphosphate_Transporter_family	Other	1.89160307935673	0.528563929750527	4.97718488843062		0.619945
g5926_i0.p1	PF03151	TrioseNAphosphate_Transporter_family	PMDark	35.7692016135758	9.10981234710492	12.4945712852929		-1.86278
g5926_i2.p1	PF03151	TrioseNAphosphate_Transporter_family	PM	145.276660726766	0	0		-1.45277e+09
g5991_i0.p2	PF03083	Sugar_efflux_transporter_for_intercellular_exchange	AM	1.56565444494204	13.0021165783789	0		-1.56565e+07
g5991_i1.p1	PF03083	Sugar_efflux_transporter_for_intercellular_exchange	Dark	8.69615563130006	1.73706675694997	19.6781426617016		0.55808
g6002_i0.p2	PF03151	TrioseNAphosphate_Transporter_family	AMDark	2.83396766184902	105.283943137872	56.2376030870901		0.949607
g60494_i0.p1	PF03151	TrioseNAphosphate_Transporter_family	PM	16.912351917281	0	0		-1.69124e+08
g6080_i0.p1	PF00083	Sugar_(and_other)_transporter	Other	5.95972384246166	0	0.71584554864801		-7.32543
g6440_i0.p1	PF04142	NucleotideNAsugar_transporter	PMDark	94.2156259712726	4.56336097956495	57.983489440489		-0.62487
g6440_i1.p1	PF04142	NucleotideNAsugar_transporter	All	25.0159396253485	10.7387643901145	229.929557027051		0.891202
g6440_i2.p1	PF04142	NucleotideNAsugar_transporter	Other	1.33300703429481	0	0		-1.33301e+07
g6440_i3.p1	PF04142	NucleotideNAsugar_transporter	AMDark	4.67049976225563	29.3379388056543	50.2498425073518		0.907054
g6523_i0.p1	PF00083	Sugar_(and_other)_transporter	Other	3.69321281410986	0	0		-3.69321e+07
g6523_i1.p2	PF00083	Sugar_(and_other)_transporter	AM	5.68522012804771	73.6196868394459	0		-5.68522e+07
g6598_i0.p1	PF03151	TrioseNAphosphate_Transporter_family	PM	26.780606084931	4.50879082653462	7.13349313001463		-2.75421
g6598_i1.p1	PF03151	TrioseNAphosphate_Transporter_family	All	63.0604737921965	173.170498608298	36.985353346814		-0.705012
g6695_i0.p1	PF00083	Sugar_(and_other)_transporter	Dark	5.53397397596144	6.33819706356557	20.5200744173424		0.730314
g676_i0.p1	PF00083	Sugar_(and_other)_transporter	Other	6.60708316827965	0	0		-6.60708e+07
g676_i1.p1	PF00083	Sugar_(and_other)_transporter	PM	16.3966884738218	9.38906127246258	5.06743140808538		-2.2357
g679_i0.p1	PF00083	Sugar_(and_other)_transporter	PM	52.7341635031947	1.96958093536318	0.95446073153068		-54.2502
g6940_i0.p1	PF03151	TrioseNAphosphate_Transporter_family	All	12.707427636776	22.1607585056324	24.1002978163014		0.472727
g6940_i1.p1	PF03151	TrioseNAphosphate_Transporter_family	Other	9.72484984685227	4.39277154223515	0.458562945981797		-20.2072
g7106_i0.p1	PF04142	NucleotideNAsugar_transporter	Other	7.59139606956539	9.60653386455422	0.771362460478422		-8.84154
g7152_i0.p1	PF00083	Sugar_(and_other)_transporter	Other	3.09304404708677	1.60622430228045	5.23866750423473		0.409574
g7348_i1.p1	PF00083	Sugar_(and_other)_transporter	PMDark	12.2150292466174	2.58550865007375	32.4734184560585		0.623845
g7392_i0.p1	PF00083	Sugar_(and_other)_transporter	AMDark	3.47785432193759	27.1398030302887	55.5930100984739		0.937441
g7593_i0.p1	PF03151	TrioseNAphosphate_Transporter_family	PM	137.10892715981	2.64281964875265	2.66309750699535		-50.4848
g7593_i1.p1	PF03151	TrioseNAphosphate_Transporter_family	All	64.4757776566227	10.4938851778076	11.525286372381		-4.59429
g7682_i1.p1	PF13347	MFS/sugar_transport_protein	Dark	1.4345990161287	0.86567870714557	119.18222587082		0.987963
g7688_i1.p1	PF03151	TrioseNAphosphate_Transporter_family	Other	6.42259666901826	1.7165342439211	5.82889804442024		-0.101854
g7761_i1.p1	PF03151	TrioseNAphosphate_Transporter_family	AM	2.22459435075032	11.1614837128114	7.23995537117337		0.692734
g8003_i1.p1	PF04142	NucleotideNAsugar_transporter	AMPM	23.7877360169888	118.921413904715	1.70715577222556		-12.9341
g8042_i1.p1	PF03151	TrioseNAphosphate_Transporter_family	AMDark	8.19358354584742	41.0425304299108	18.7063669408418		0.56199
g8043_i0.p1	PF00083	Sugar_(and_other)_transporter	PMDark	204.188707948074	4.80776945311007	18.4149538560275		-10.0882
g8272_i1.p1	PF04142	NucleotideNAsugar_transporter	AM	1.91078244585795	22.2886720850637	0.458562945981797		-3.16689
g8272_i2.p1	PF04142	NucleotideNAsugar_transporter	Other	2.35387894846641	0	0		-2.35388e+07
g8519_i0.p1	PF00083	Sugar_(and_other)_transporter	Dark	1.57634887486066	0	18.2542376703765		0.913645
g8649_i0.p1	PF07690	Major_Facilitator_Superfamily	AMPM	12.1686728852369	2656.09085284172	3.58022339895895		-2.39886
g8649_i1.p1	PF07690	Major_Facilitator_Superfamily	AMPM	45.1512281325906	1348.7011623519	5.04776833258294		-7.94479
g8755_i1.p1	PF04142	NucleotideNAsugar_transporter	Other	3.12691185374778	0	0		-3.12691e+07
g8755_i3.p1	PF04142	NucleotideNAsugar_transporter	PM	77.6948628933825	9.33504110173819	0.71584554864801		-107.536
g8858_i1.p1	PF04142	NucleotideNAsugar_transporter	AMPM	39.0048920748793	10.2380135261202	1.92710353532469		-19.2402
g8969_i0.p1	PF04142	NucleotideNAsugar_transporter	AM	1.34606964393476	41.155694367603	0		-1.34607e+07
g8969_i1.p1	PF04142	NucleotideNAsugar_transporter	PM	25.2486666195801	0	6.88250546403034		-2.66853
g9058_i0.p1	PF00083	Sugar_(and_other)_transporter	Other	5.27887029062588	2.51867737814258	1.79011169947948		-1.94891
g9105_i0.p1	PF00083	Sugar_(and_other)_transporter	PM	25.9883308365509	2.8492403792956	0		-2.59883e+08
g9144_i0.p1	PF00083	Sugar_(and_other)_transporter	Other	6.85063926091758	0	1.54272492095684		-3.44061
g9190_i0.p1	PF03151	TrioseNAphosphate_Transporter_family	Other	0.357839185237022	0	0		-3.57839e+06
g9190_i1.p1	PF03151	TrioseNAphosphate_Transporter_family	PM	40.7703013931418	0	3.66850356785437		-10.1136
g92_i1.p2	PF04142	NucleotideNAsugar_transporter	AMDark	7.56986813782878	12.2904185393646	27.7082518573429		0.726801
g9318_i0.p1	PF07690	Major_Facilitator_Superfamily	PM	30.0502028584058	0	0		-3.00502e+08
g9318_i1.p1	PF07690	Major_Facilitator_Superfamily	PM	38.6719295366551	2.33293756844592	2.70723759144307		-13.2846
g9354_i0.p1	PF03151	TrioseNAphosphate_Transporter_family	AM	2.01940519691008	17.1691278544951	0		-2.01941e+07
g9354_i1.p1	PF03151	TrioseNAphosphate_Transporter_family	All	25.1060657121143	16130.0902637636	39.6349497271729		0.366567
g9426_i0.p1	PF03151	TrioseNAphosphate_Transporter_family	PM	60.7422344105108	2.8492403792956	0		-6.07422e+08
g9426_i1.p2	PF03151	TrioseNAphosphate_Transporter_family	AM	1.29092710904234	10.679728902497	0		-1.29093e+07
g9456_i1.p1	PF03151	TrioseNAphosphate_Transporter_family	PM	14.0068224999756	2.17585325808871	3.46041797965817		-3.04773
g9507_i0.p1	PF03151	TrioseNAphosphate_Transporter_family	Other	2.56240431682825	0	0		-2.5624e+07
g9507_i1.p1	PF03151	TrioseNAphosphate_Transporter_family	AM	2.09174601845578	95.1171328456793	0		-2.09175e+07
g9740_i0.p1	PF00083	Sugar_(and_other)_transporter	PM	124.839480463778	3.38435608528815	0.458562945981797		-271.241
g9878_i1.p1	PF03151	TrioseNAphosphate_Transporter_family	PMDark	14.1383596747791	7.00217354142637	47.452743682517		0.702054

### Sheet: PerPfam
Number of genes with sum normalized counts >10
PFAM_inpsc	EXP	Nb of genes
PF00083	AM	3
PF00083	AMDark	5
PF00083	AMPM	1
PF00083	Dark	4
PF00083	PM	9
PF00083	PMDark	4
PF00230	AMDark	1
PF00230	AMPM	4
PF00230	Dark	1
PF00230	PM	1
PF00230	PMDark	1
PF03083	AM	2
PF03083	Dark	1
PF03083	PMDark	1
PF03151	All	17
PF03151	AM	9
PF03151	AMDark	5
PF03151	AMPM	4
PF03151	Dark	5
PF03151	PM	17
PF03151	PMDark	7
PF04142	All	5
PF04142	AM	3
PF04142	AMDark	3
PF04142	AMPM	5
PF04142	Dark	3
PF04142	PM	11
PF04142	PMDark	3
PF07690	All	1
PF07690	AM	1
PF07690	AMPM	2
PF07690	Dark	1
PF07690	PM	4
PF13347	All	1
PF13347	Dark	3
PF13347	PM	1
